# Functional diversification of ERF transcription factors in land plants

**DOI:** 10.64898/2026.10.13.758753

**Authors:** Ignacy Bonter, Akira Iwase, Vanda Adamkova, Kimitsune Ishizaki, Takayuki Kohchi, Keiko Sugimoto, Haseloff J Jim, Facundo Romani

## Abstract

The ERF family is one of the largest families of plant-specific transcription factors, controlling diverse developmental processes and stress responses. Extensive gene duplication and redundancy in flowering plants have generated large ERF repertoires, complicating comparisons of ERF function across land-plant lineages. How ERF transcription factor repertoires and their functions have evolved across land plants remains poorly understood. Here, we reconstruct the phylogenetic relationships and expansion of ERF transcription factors across land plants and exploit the compact ERF repertoire of the model liverwort *Marchantia polymorpha* to investigate their functional diversification. Systematic gain-of-function analysis reveals that different clades of ERFs can drive distinct cell fate and reprogramming outcomes in Marchantia, in addition to stress-related functions. Interestingly, we found that Mp*ERF2*, the sole Group I ERF in Marchantia, phylogenetically related to the WIND clade, promotes rhizoid cell differentiation. This contrast with the role of the WIND clade in wound-induced regeneration in Arabidopsis. Heterologous expression of At*WIND1* in Marchantia was also capable of inducing rhizoid formation, supporting the hypothesis that this reprogramming capacity is conserved at the protein level. On the other hand, loss of Mp*ERF2* reduced rhizoid coverage but did not significantly impair regeneration. These findings provide an evolutionary framework for understanding the functional evolution of ERF transcription factors and how conserved transcriptional regulators are co-opted into novel developmental programs during the radiation of land plants.
