## Supplemental Table 2 for "Functional diversification of ERF transcription factors in land plants"

### Sheet: Legend
Bonter et al. (2026). Functional diversification of ERF transcription factors in land plants
Supplemental Table 1. Gene IDs, Vectors, and cloning details.
Gene IDs for Marchantia ERFs
Acceptors: List of plasmids used in this study
L0: Description of Level 0 plasmids and sequence used in this study
L3: Description of Level 3 plasmids used in this study

### Sheet: Gene IDs
id	Name	Abreviation	Clade
Mp1g20040	MpERF1		VIIIc
Mp7g13760	MpERF2/RHIZOFER	RHFR	I
Mp4g22310	MpERF3		unclass
Mp2g11080	MpERF4/CRF	CITOKININ RESPONSE FACTOR	VIIIa
Mp2g12750	MpERF5		unclass
Mp6g04880	MpERF7		II
Mp6g18650	MpERF8		XI
Mp4g17430	MpERF9		X
Mp7g00860	MpERF10		IV
Mp7g17020	MpERF11		IV
Mp6g06870	MpERF12		IV
Mp6g08690	MpERF13/ELFR	ELAIOFER	III
Mp4g00380	MpERF14/GMFR	GEMMIFER	VIIIb
Mp7g09350	MpERF15		IX
Mp4g22290	MpERF16		IV
Mp4g22280	MpERF17		IV
Mp5g12480	MpERF18		VII
Mp5g02590	MpERF19		IV
Mp5g06970	MpERF20/LAXR	LOW AUXIN RESPONSIVE	VIIIa
Mp5g22160	MpERF21		X
Mp6g11770	MpERF22		X
Mp5g01050	MpERF23		IV

### Sheet: Acceptors and other plasmids
id	name	Description	reference	resistance bacteria	resistance plant	Comment
-	pUAP1	Universal acceptor for L0 parts	Patron et al., 2015	carbenicillin	-
-	pBy01	Empty-promoter L3 acceptor-mVenus; proMpUBE2:mScarlet-Lti6b	Romani et al., 2024	kanamycin	hygromycin
-	pBy10	Empty-cassette L3 acceptor	Tse et al. 2024	kanamycin	hygromycin
-	pBy20	Empty-cassette L3 acceptor	this study	kanamycin	chlorosulfuron
-	pBy13	Empty-CDS L3 acceptor; proMpE2F:XVE >> proLexA	this study	kanamycin	hygromycin
-	pBy23	Empty-CDS L3 acceptor; proMpE2F:XVE >> proLexA	this study	kanamycin	chlorosulfuron

### Sheet: L0
id	name	backbone	sequence	synthax	reference	resistance bacteria
OP-044	CTAG_mVenus	pUAP4		CTAG	Sauret-Gueto et al., 2022	carbenicillin
OP-033	CTAG_eGFP	pUAP4		CTAG	Sauret-Gueto et al., 2022	carbenicillin
HMO_1179	MpERF13	pUAP1	ggtctcTAatggtggagaaggcggcgtcgtcgctggctgtccgccgcagcgctgcgctgctgtttctgctctcggctcgcaattcctcggccacagcggcggcatcgtcgtcctccaccggcagctgcaaggcctcgacgctgaaccatcagtcgcccaacggagcgcatgctcctctgtcgcctctctcgcccctctcaccgtgctctcgcccgtgccttccgctgtccttctccgcgtcgccgtcgccgtctcctccagcgcgtcactccagaagtttttcgtgcctcacgtcggaatctgatcaggcctcgcccctcagcgacggcgcctctgggttccccaatgccaccttcgaatggagcccgcgcattctcaaggacgatggtgattctcaac…	CDS12	this study	carbenicillin
HMO_1231	MpERF14	pUAP1	ggtctcaaatggccttgcatgatgtcctcttgagcagtagttacaacgccatcccttttttcagatcggagactatgatgaagcaggaactgagctggctcgacgagcgtagctggagatcttgcgcccggtgttcctccgtctctccgcaagtaatatgtcccgcatgcactactttagcgatgtccgcaaaccctacatcgttattctcatcctcgccagtaggatctgattcggcccacaacgcagcgttactcgatgatcagttttggactttcacgaatgggacgtcggaccagaaaacgggcccaattaaacgggaaaagctcgaggaggaccatctgaagtcgctccccagtatcatgccctcccttcagcactcgtttgcgtcaaccaggg…	CDS12	this study	carbenicillin
HMO_1126	MpERF20	pUAP1	ggtctcAaATGGTGGGGAGGAAGCTGGGCGAAAAAAGGGGGAAGCGGAGTCGAGATGGGAGGTATCGAGGGGTGCGACGACGGCCCTGGGGCCGATATGCTGCGGAAATTCGCGATCCGAACACGAAGGAGCGCAAATGGCTGGGGACGTTCGACACGGCTGAGGACGCAGCGTGCGCGTACGACAACGCGGCGCGCGAGATGAGAGGCCCCAAGGCGCGCACCAATTTCTGCTTCCCCGCGCAGCTGCCGTCGGCCAAAGCGGCCGGCTTCCACACCAGCTCTCTCGGCTCCAATGCGCTGGAGTGGATTCAGCGCAGCCTCGTCGCCAGCTCCTGGGCCCCGGCGCATTCGCAGTCCCACTCTCAGGCGCAGGCGCAGGCGACCTTGGGCCACGGAT…	CDS12	this study	carbenicillin
HMO_1257	MpERF15	pUAP1	GGTCTCAAATGTTTATCGGGTTAGGTAGTCCAGCGGCCACAACGCGGAGAATGCAATTGGGAGAGGAAGGCGGTGCAGTCGTTGCATGCTCTGCGTCTGCGCCTGCAGCACCCCACACACAAACCAATCTTAAGGAGAAAACAGGGAAGAGTTTCTTGGATTGTTTCCGCGAACATTTGCTGGGTAGTGATGAGTTTGAAGGATCGACAATGGACCCTTGTGCAAAGTCGAGCATGAAACCCGTCCTCCCTCCCACTTCGTCTCCTCCACGCTCAATTGACCACCGCATCGATGCGTTCCAGGGCTTCCAGAGCTTCCCTGAACAGCAGGCCTCCATTTCCCTGTCCGACAGCTTCACATTCTTCTCTAGCTCTGAATCTGCGCCCGCTCCCGCTCCCG…	CDS12	this study	carbenicillin
HMO_1268	MpERF1	pUAP1	GGTCTCAAATGGCTTTGAGGGACGAGGAGCAGACGAGTAAGGCGCACCAGGCGGAGCAGGGTGCTCACTTCAGGGGCGTCAGGAAGAGGCCATGGGGCAGGTTTGCTGCCGAGATTAGAGATCCGTGGAAGAAAACGCGGGTGTGGCTGGGAACCTTCGACACCGCCGAGGAGGCCGCCCGGGCGTACGACTCGGCCGCGCGGGCCCTGAGAGGCGCCAAGGCCAAGACCAACTTCCCCACGCCCTGCGACGATCAAAGCACCAGCCAAAGCTCGACCGTCGAGTCGTGGAGCAGTCCGAAGAATCTCCAGCGGCCTGGCCCCGCCGATTCATGGCGCAGTCGCCTGGATCTCAACATCTCGGTGAACGAATTCGCGTCCGTGGAGGAGCCGACGACGC…	CDS12	this study	carbenicillin
HMO_1278	MpERF7	pUAP1	GGTCTCAAATGGTTGACAAAAAGAGGGACAACTCGCCCAACAGCGAGCATAAGCGAGGAGCGAACCTGCTCGCACCCATCACACCAGAGTCCGGGAAGAAGAGTAGTCGCTATCGAGGCGTGCGAATGCGGGCCTGGGGAAAATGGGTGTCGGAGATCCGGGAGCCGAACAAGAGGTCACGCATCTGGCTCGGATCGTTCCCCACCCCCGAGATGGCGGCCAGAGCTTACGACGCGGCGCTTCTGTGCCTGCGAGGGCCGAATGCGGCCTTCAACTTCCCCAAAGAGTCCTCCTCGCTCCTGTCAATTCTCGTGTCCGCCACCGATGTAGAGGAGCCCAATTTCTCCAAGGGCGAGCGCCTCAAACTGTCGCACAAGGACATTCAAGCCGCCGCCGCTG…	CDS12	this study	carbenicillin
HMO_1298	MpERF2	pUAP1	ggtctcaaATGATGGAACAGAAGTGCGAGAGCATAGATTTCAGCATGGAGCAGTCGCTCAGGCACAGTGAGTACTTCATGTCGGCAGCTGCATCAGCTAAGATTAAGATGCAGCACGACAGTCATCACCACCATCACAATATGATGGATCTGCCGAGCTCGACGTCGGCAACATACTCAGGCATGCTCAGAATGCCAGAGCTGTACCCGGATCACAATGCATTGGCATTGGCTCGATTGAAACTCCCGGGTCCCGAAAGCCCCGAGTCCACTTCCAGCTCCGCCTCATCTTCCTACGGTGAAGGTGCAGGAGGCGTCGAGCAACCCACCAAGGAAGGGGCCGAGGCCAGGCTGCAAAGCGGTGCGGCGATGGTCGAGAGTTTTGGTAGTGCATGTGCCA…	CDS12	this study	carbenicillin
HMO_1299	MpERF21	pUAP1	ggtctcaaATGATCATGTGCAAAAATCCTGTAGGGGTGTTAGGAGCAGGGGGGGAGAGCGAGCGCAATTTGAGAGTGTCTGAGTTTGACACACCAGCATATGTGCCAAGCGGTTACTTGCGCAATCAATACAATCAGCAGCTGTTGATGGCAGAGCAGAACAAACAGAATCAAGCGCAACAGCAGAGGAGAAGGTTCGAGAAGGCGAGCGCAGCCACTTCTCAGTCATTCTTGTCGGAATCGCCTCTCGATCAACCATGGTATTCTCAAAGCAGCTCAGGCAGTCAGACGTTCATGAATTCCGCCACTCCCAGCGATTTTAGCGCTCCCGCATTTAATTACAATCAGGCCTATGCGCAAAACTGGCAAGGATTGGCACCCGTCAGTGAAGCATCGCAGA…	CDS12	this study	carbenicillin
HMO_1322	MpERF8	pUAP1	ggtctcaaATGGCAGCGAACAGTAATGTGGGATCGACGAACTCGGGCAGCTCTCGGAGGACATCTTCCTCTGGGGGGCGTGCCGGGAGTGTAGCGAGCTCTTTGAGCAAGACTTTGAGCGCTGGTAGTAATGCAGAGGTGAATTCCTCGGAAACCAGTTCGGGAAGCTTTTCTTGTATGACCACCACCACGAGCAGTGGCTCGGAGGGAGCAGTTGCTGCTTCCATTGAGATGGTGGGAGGTGGAGGAGGACTACGGAGGGCAGTCAGTGCAGGTGGCAAGACGAAGAAGAGGTTTGTCGGGGTGAGACAGAGGCCGTCGGGAAGATGGGTCGCAGAGATCAAGGACACCACCCAGAAGATCAGACTTTGGCTGGGCACCTTCGATACTGCCGAGGATG…	CDS12	this study	carbenicillin
HMO_1323	MpERF4	pUAP1	ggtctcaaATGCCGGGCCCTCAGACGTACCCTAAGATTATCAACACCCTGATAAAGTCGAATGCGAAGGTGTGCCTCAAATCCTCGAAGCGCGACTACTTGACCGACTCGGACGACGAGTGGACAGGACCCAAGCCGCAAGTGTGTCCCAAGAGGGTGCGAGTCATCTGCACTGATCCCGATGCCACGGACTCGTCCAGCGACGAGGAAAGCAACTTCCGGGCCAACCATCTCACCAAGTACGCGTACAGAAGGCATGTGCAGGAGATTGACATTCGGGCCGACTGCTCCCCGTCATCTTCCGACAGCGAGGATGAACTGAGTTACCACAGCGTGTTCACCGCGAGGGCTATGCAATGCGGTTTCAATTGCGCCAGCTTATCAGGGAATGCCGTCTACG…	CDS12	this study	carbenicillin
HMO_1324	MpERF18	pUAP1	ggtctcaaATGACGATGGTGGTGGCTGATGATGGGCCGGTCGGTGGCGGAGACGAGTGGTGGCATCGCAAACGCAGTCGGAGTTGCTTCGATGATGGAGGTGATGATGGTGCCGGAGCTGCTGCTGCTGCTGCTGGTGGCGCTGCCGCGGGAGGCGACGATCTTGGAAGTGCGAGGCGAGCGAGAACGCCTGGCTCGCCCGACGAGCGCTTCTTGGCGATGCGGGGAGGAGGCGCGGGAGGCGAAGAAGGAGGAGGAGGAGGAGGCGCCGGGCGGGCGCGCGAGGAGGAAGAGGATGATGGTGCGAGTGTTTCTTGCTGCTGCGCGACCTCGTCGTCTTGCGGAAGCACAATGCGGGACGCTGGAGCCGACGGAGCTGGCGGGGGTGAAGTTCTTGATC…	CDS12	this study	carbenicillin
HMO_1325	MpERF23	pUAP1	ggtctcaaATGTGCAGAATGAACAAAAGGCTAGGCAAAGGTGAGACAGGTCTACCCAAAAAGTGGAGCAAAGCTTCTTCGAGAGGCAAGGGGGGGCCCGAAAACTTTTCGTGCGAGTACAAGGGAGTGCGCCAACGGACTTGGGGCAAATGGGTAGCTGAGATACGGGATCCAGGGAAAAGAAGTAGAGTGTGGTTGGGTACGTTCAACACCAAAGAGGAAGCTGCAGCGGCTTACGACCGGAAAGCTTTACAATTCTTCGGGCCTAATGCTCACTTCAATTTGCAAAGTTCCCAATTAGCCCCTAAGTCTAATCAGAACGCCGTATTTACGCCATTGTTCTCTGTACCTCCTCGAACTTTGTTCTCAAGAACAGATCCATATCCTCAAGTTTCTGAAG…	CDS12	this study	carbenicillin
HMO_1359	MpERF22	pUAP1	ggtctcaaATGGAGGACGTTGGATCCGCAGCACCTGAAGCGCATTTGAAGCAGGCGCAGCAGTCCTGCTCATCGACAGTGAGTGGGACAAGCGCAGCAAGTGCCAATGCAGACTCTGTACAAGTGGTGGGTCGCGAGTATGGACCACTGGAACAGCTTTGGCCGACGATCGAAGATGTGTCGTCGACGAGGGTAATTTGGGCGACAGCTGCAGCTGCAGCGCTTCTGAGGTTCGCCGGTGCGAGTGCGAATCCCGGCGCCGGTGATGACAACCTCTCGGACCTCCCGACGATTCAAGGGATTTCGGACTGGAGCTGGAACTCGGCGGACCAGAATAAAATTAGCGGCGGCGGGTGGACTGCTCCTGAGAAGAGGACGGCCAGTGATGCACGCGACTCAG…	CDS12	this study	carbenicillin
HMO_1371	MpERF9	pUAP1	ggtctcaaATGGAGGACAGTCTGCTGGAGGACGCCGAATCCGCAGCACCCGAAGCGCATTTGCAGCAGGCGCAGCAGCAGCAGAAAGGGAACCGACAGTGGGCGAGGCCAGCGCAGCAGGCGCCAATGCAGACGCTGTACGAGGGATGCGCCGCGAGCATGGGCCAGTGGAACAGCCTCGGCGATCCGGAGTTCCTGAATTACGCCCCGACGCTGAATGCGGTTTCGGGGCTGGAGACGATCGAGGGCGTCTCGTCGACGATGGTCATTCGGGCGGCAGCTGCAGCTGCACCGCTTCCGAGGTTCGCCGGGGCGACTTCGAATCTCGGTGCCGGGGACGACAACCTCTCGGACCTCCAGACGATCCAAGGCTTTTCGAACTGGAGCGCGGCCAATTCGG…	CDS12	this study	carbenicillin
HMO_1375	MpERF10	pUAP1	ggtctcaaATGCAGCTGAATGATACGCGAGAAGAATTGAGCTCAGACCGCGTGGACGATCCCCAGTGCGAGGACGCGCATGGCGAAGGAAGTGGAGGCGACAAGGCAAGAGCCGGTGCAACCACAGCGACAGCTTCTCAGCAGCAGCAGCAGCAGCAGCAGCTTCAGCTCGTAGCTGCAGCAGCATCAGGAGGCGGAGGCGGAGGAGCAGCAGCAGCAGCAGGGGCTCGCCGCGGGCGGGGGAAAGGGAAAGGAGGGCCGCAAAATGGTCTGTTTCAGTATAGAGGGGTGCGGCAAAGGAGCTGGGGGCGGTGGGTGGCGGAGATTCGCGAGCCTCGCAGGCGGGCGAGAATATGGCTGGGAACGTTCGCCACTGCCGTGGATGCAGCTCACGCCTACG…	CDS12	this study	carbenicillin
HMO_1376	MpERF11	pUAP1	ggtctcaaATGGCGAACGATCGCAGGCAGGTGAAGGTGGCGCTCACCCGCCAGCCCTCAGGCAGCATCCCGCGCCCGCCCCCAATGGGCGGGGGGATTGCGCGCCAGCTCAGTGGCGAGGTCGCGGGCTCAGTGCCGATGAAGCCTGCCTCGGCGCCCTCATCGCCTGCCGTGGGCCGCAAGCGCAGCGCGGCCACGGCTGCAGCATCTGATAGCACCTCGTCCGAGAGCAAGGAGATGGGCGCAGGCCAGCAGCAGAGCGGAAGCAAGCCGAGCGGCAGGCAACGCCGAGGCGGACCTGAGAACGGGAACCACACCTTCAGAGGCGTGAGGCAGCGGCAGTGGGGGCGATGGGTCGCGGAGATCAGAGAGCCCCGATGCCGAACACGAATGTGGCTGG…	CDS12	this study	carbenicillin
HMO_1377	MpERF12	pUAP1	ggtctcaaATGACGATACCCGACATCGGAGGTTGCGAGTACAAGGGAGTGCGGCAGCGCACCTGGGGCATGTGGGTCGCAGAAATTCGAAATCCGCACACGAAGAAGAGGGAGTGGTTAGGGTCGTACAGAACGAAGGAGGAGGCTGCAGCGGCCTACCAACGCAGTGAACACAAGTTCTCGACCACTTCCCTTCCATTCAACCCATTGTTCTCCGTCCGAGGACTTACAATCGGCAAAATTGCTCAGGAGTTCTCGACTACTAGCGATCCATTGATCTCCGTTCCGGGACAGAAAAAAGATgcttcgCGAGACC	CDS12	this study	carbenicillin
HMO_1378	MpERF17	pUAP1	ggtctcaaATGTACTCCAAGTACTACAGGGGAGTGCGTAAGCGGAATTCGGGAAAATGGGTAGCAGAGATTTGGGATCCGAGGGATCGAAAGAAAACAAAAAATTTGTTGTTGGGGACTTTCGACACTGAGGAGGAAGCTGCAGAAGTTTATGACATTAAAGCTTTAGAAATTTTCGGTCCTAATGCTCACTTAAATTTGCAGAGATCTCGTGCAGCCGCTCAATCCAATCAGGATACCGTCGTTATGCCATTTTTCTCCGTACCTCTGCAAACTTCAATCTCAATAACAGATTCATATTCTCAACCTCAAGTTTCTGAAATTTCTGAGCTGTTGAAAACTGAAGCATTGTACAGAGATTCGAACTCGAATAAAACTCTAGATTCTTTCATACCTTTAG…	CDS12	this study	carbenicillin
HMO_1379	AtERF54	pUAP1	ggtctcaaATGGACTTTGACGAGGAGCTAAATCTTTGTATTACGAAAGGTAAAAATGTTGATCATTCTTTTGGAGGAGAAGCTTCTTCCACGTCCCCAAGATCTATGAAGAAAATGAAGAGTCCTAGTCGTCCTAAACCCTATTTCCAATCCTCTTCTTCTCCTTATTCGTTAGAGGCTTTCCCTTTTTCTCTCGATCCAACACTTCAGAATCAGCAACAACAACTCGGATCATACGTTCCGGTACTTGAGCAACGACAAGACCCGACAATGCAAGGCCAGAAGCAAATGATCTCCTTTAGTCCTCAACAACAACAACAGCAGCAGCAGTATATGGCCCAGTACTGGAGTGACACATTGAATCTGAGTCCAAGAGGAAGAATGATGATGATGATGAGCC…	CDS12	this study	carbenicillin
HMO_1380	AtERF61	pUAP1	ggtctcaaATGGAAGAAAGCAATGATATTTTTCAGAACAATTTCAGTCCTAAAATCTCAGAAATCAGAGCATCTCTGTCTCAGATCATATTAGCAGGAGGACCAAACACACTCGACTCAATCTTCTCACTTCTCACTCCCTCCTCCGTAGAATCCGCCACAACATCATTCAACACTCACAATCCTCCGCCACCGCCGCAGCTCGGGTCCTCCGTCTATCTCCGCCAACGAGATATCATCGAGAAGTTCCACCTTCAGAACAGAGCAATCTCCACTCCTCATCCTCCTCTGTTTTCCTCAACGTACGATCATCATCAAACTTCCGAGCTAATGCTCCAAGCGGCGGCCGGGTCACCAGCCGCCGCTTTCGCCGCTGCGTTAGCGGCTGGGAGGGTGACGA…	CDS12	this study	carbenicillin
HMO_o304	proMpERF2	pUAP1	ggcgtggcaagaagcttgacgattttggatcgagcaacggcgtcactacttctcgaatcgcattttattttgagaagcgagtgagatccgaccactatttcctcatataccaagaaattgtacgaggttttagacggaggacgatatatcttaatctcctccgcgtacttctacgtaaagtcggaagataagacgagtgcggaaagagagcaaaatcgatcatcaatctctttctgccgtcaacgtcaacaccaacatcaacatcaagcagcagccgagggcgagcaagttgcgcccggcgctcgcactcggttccgagggtctgcctcacaggtcatcttcgattcccctgtgaatctatagcgctctctgtacgatcaagcagcgtcgatgtccgtc…	PROM5	Romani et al., 2024	carbenicillin

### Sheet: L3
id	name	backbone	p1	p2	p3	p4	p5	reference	resistance plant
L3_2126	proMpE2F:XVE >> proLexA:MpERF13-mV	pBy23		HMO_1179	OP-44			this study	chlorosulfuron
L3_2152	proMpE2F:XVE >> proLexA:MpERF14-mV	pBy13		HMO_1231	OP-44			this study	hygromycin
L3_2153	proMpE2F:XVE >> proLexA:MpERF20-mV	pBy13		HMO_1126	OP-44			this study	hygromycin
L3_2154	proMpE2F:XVE >> proLexA:MpERF15-mV	pBy13		HMO_1257	OP-44			this study	hygromycin
L3_2155	proMpE2F:XVE >> proLexA:MpERF1-mV	pBy13		HMO_1268	OP-44			this study	hygromycin
L3_2188	proMpE2F:XVE >> proLexA:MpERF7-mV	pBy13		HMO_1278	OP-44			this study	hygromycin
L3_2193	proMpE2F:XVE >> proLexA:MpERF2-mV	pBy13		HMO_1298	OP-44			this study	hygromycin
L3_2194	proMpE2F:XVE >> proLexA:MpERF21-mV	pBy13		HMO_1299	OP-44			this study	hygromycin
L3_2214	proMpE2F:XVE >> proLexA:MpERF8/SHN-mV	pBy13		HMO_1322	OP-44			this study	hygromycin
L3_2215	proMpE2F:XVE >> proLexA:MpERF4-mV	pBy13		HMO_1323	OP-44			this study	hygromycin
L3_2216	proMpE2F:XVE >> proLexA:MpERF18-mV	pBy13		HMO_1324	OP-44			this study	hygromycin
L3_2217	proMpE2F:XVE >> proLexA:MpERF23-mV	pBy13		HMO_1325	OP-44			this study	hygromycin
L3_2269	proMpE2F:XVE >> proLexA:MpERF22	pBy13		HMO_1359	OP-44			this study	hygromycin
L3_2280	proMpE2F:XVE >> proLexA:MpERF9	pBy13		HMO_1371	OP-44			this study	hygromycin
L3_2282	proMpE2F:XVE >> proLexA:MpERF10	pBy13		HMO_1375	OP-44			this study	hygromycin
L3_2283	proMpE2F:XVE >> proLexA:MpERF11	pBy13		HMO_1376	OP-033			this study	hygromycin
L3_2284	proMpE2F:XVE >> proLexA:MpERF12	pBy13		HMO_1377	OP-033			this study	hygromycin
L3_2285	proMpE2F:XVE >> proLexA:MpERF17	pBy13		HMO_1378	OP-033			this study	hygromycin
L3_2286	proMpE2F:XVE >> proLexA:AtERF54	pBy13		HMO_1379	OP-033			this study	hygromycin
L3_2287	proMpE2F:XVE >> proLexA:AtERF61	pBy13		HMO_1380	OP-033			this study	hygromycin
L3_1231	proMpERF2:mVenus-N7; proUBE2:mScarlet-Lti6b	pBy01	p0_o304					Romani et al., 2024	hygromycin
